# Anti-microbiota vaccines modulate the tick microbiome in a taxon-specific manner

**DOI:** 10.1101/2021.05.12.443756

**Authors:** Lourdes Mateos-Hernández, Dasiel Obregon, Alejandra Wu-Chuang, Jennifer Maye, Jeremie Bornères, Nicolas Versillé, José de la Fuente, Sandra Díaz-Sánchez, Luis G. Bermúdez-Humarán, Edgar Torres-Maravilla, Agustín Estrada-Peña, Adnan Hodžić, Ladislav Šimo, Alejandro Cabezas-Cruz

## Abstract

Anti-tick microbiota vaccines have been shown to impact tick feeding but its specificity has not been demonstrated. In this study we aimed to investigate the impact of immune targeting of keystone microbiota bacteria on tick performance, and tick microbiota structure and function. Vaccination against *Escherichia coli*, the selected keystone taxon, increased tick engorgement weight and reduced bacterial diversity in *Ixodes ricinus* ticks compared to those that fed on mice immunized against *Leuconostoc mesenteroides*, a non-keystone taxon or mock-immunized group. The abundance of *Escherichia-Shigella*, but not *Leuconostoc* was significantly reduced in ticks fed on *E. coli*-immunized mice and this reduction was correlated with a significant increase in host antibodies (Abs) of the isotype IgM and IgG specific to *E. coli* proteins. This negative correlation was not observed between the abundance of *Leuconostoc* in ticks and anti-*L. mesenteroides* Abs in mice. We also demonstrated by co-occurrence network analysis, that immunization against the keystone bacterium restructure the hierarchy of the microbial community in ticks and that anti-tick microbiota vaccines reduced the resistance of networks to directed removal of taxa. Functional pathways analysis showed that immunization with a live bacterial vaccine can also induce taxon-specific changes in the abundance of pathways. Our results demonstrated that anti-tick microbiota vaccines can modulate the tick microbiome and that the modification is specific to the taxon chosen for host immunization. These results guide interventions for the control of tick infestations and pathogen infection/transmission.
