## Supplementary Table S1 for "Anti-microbiota vaccines modulate the tick microbiome in a taxon-specific manner"

### Sheet: Unfed-patways-deseq-results
	Log2FoldChange	p-value	pathways	level3	level2	level1
Pathways with increased relative abundance
PWY-7094	1.01011	2.44309e-06	fatty acid salvage	Fatty Acid Biosynthesis	Fatty Acid and Lipid Biosynthesis	Biosynthesis
MET-SAM-PWY	1.02896	8.12478e-07	superpathway of S-adenosyl-L-methionine biosynthesis	Superpathways	Superpathways	Superpathways
GLYOXYLATE-BYPASS	1.04286	5.26055e-05	glyoxylate cycle	glyoxylate cycle	glyoxylate cycle	Generation of Precursor Metabolite and Energy
P164-PWY	1.05883	0.00967992	purine nucleobases degradation I (anaerobic)	Purine Nucleotide Degradation	Nucleoside and Nucleotide Degradation	Degradation/Utilization/Assimilation
TCA-GLYOX-BYPASS	1.09807	2.31026e-05	superpathway of glyoxylate bypass and TCA	superpathway of glyoxylate bypass and TCA	TCA cycle	Generation of Precursor Metabolite and Energy
TEICHOICACID-PWY	1.09926	0.00315865	poly(glycerol phosphate) wall teichoic acid biosynthesis	Cell Wall Biosynthesis	Cell Structure Biosynthesis	Biosynthesis
PWY0-1586	1.11999	1.05067e-06	peptidoglycan maturation (meso-diaminopimelate containing)	Cell Wall Biosynthesis	Cell Structure Biosynthesis	Biosynthesis
PWY-5180	1.13851	4.25021e-05	toluene degradation I (aerobic) (via o-cresol)	Toluene Degradation	Aromatic Compound Degradation	Degradation/Utilization/Assimilation
PWY-5182	1.13851	4.25021e-05	toluene degradation II (aerobic) (via 4-methylcatechol)	Toluene Degradation	Aromatic Compound Degradation	Degradation/Utilization/Assimilation
LEU-DEG2-PWY	1.21016	0.00357181	L-leucine degradation I	Proteinogenic Amino Acid Degradation	Amino Acid Degradation	Degradation/Utilization/Assimilation
HSERMETANA-PWY	1.21847	2.90429e-05	L-methionine biosynthesis III	Proteinogenic Amino Acid Biosynthesis	Amino Acid Biosynthesis	Biosynthesis
PWY0-1061	1.22458	2.89515e-07	superpathway of L-alanine biosynthesis	Proteinogenic Amino Acid Biosynthesis	Amino Acid Biosynthesis	Biosynthesis
PWY-6507	1.25658	0.01771	4-deoxy-L-threo-hex-4-enopyranuronate degradation	Sugar Derivative Degradation	Secondary Metabolite Degradation	Degradation/Utilization/Assimilation
PWY0-321	1.30506	9.18054e-05	phenylacetate degradation I (aerobic)	Phenolic Compound Degradation	Aromatic Compound Degradation	Degradation/Utilization/Assimilation
PWY-5181	1.35554	1.1455e-05	toluene degradation III (aerobic) (via p-cresol)	Toluene Degradation	Aromatic Compound Degradation	Degradation/Utilization/Assimilation
PWY-7254	1.38283	2.11537e-07	TCA cycle VII (acetate-producers)	TCA cycle VII (acetate-producers)	TCA cycle	Generation of Precursor Metabolite and Energy
HISDEG-PWY	1.38878	4.8343e-06	L-histidine degradation I	Proteinogenic Amino Acid Degradation	Amino Acid Degradation	Degradation/Utilization/Assimilation
HOMOSER-METSYN-PWY	1.39559	1.17435e-07	L-methionine biosynthesis I	Proteinogenic Amino Acid Biosynthesis	Amino Acid Biosynthesis	Biosynthesis
PWY-5178	1.40504	0.00176337	toluene degradation IV (aerobic) (via catechol)	Toluene Degradation	Aromatic Compound Degradation	Degradation/Utilization/Assimilation
ENTBACSYN-PWY	1.42637	1.43091e-06	enterobactin biosynthesis	Siderophore Biosynthesis	Secondary Metabolite Biosynthesis	Biosynthesis
PWY-6397	1.61042	0.0255218	mycolyl-arabinogalactan-peptidoglycan complex biosynthesis	Cell Wall Biosynthesis	Cell Structure Biosynthesis	Biosynthesis
PWY-5910	1.61228	0.000116761	superpathway of geranylgeranyldiphosphate biosynthesis I (via mevalonate)	Polyprenyl Biosynthesis	Cofactor, Prosthetic Group, Electron Carrier, and Vitamin Biosynthesis	Biosynthesis
PWY-922	1.68137	0.000104445	mevalonate pathway I	Terpenoid Biosynthesis	Secondary Metabolite Biosynthesis	Biosynthesis
PWY-6383	1.76895	2.32546e-06	mono-trans, poly-cis decaprenyl phosphate biosynthesis	Polyprenyl Biosynthesis	Cofactor, Prosthetic Group, Electron Carrier, and Vitamin Biosynthesis	Biosynthesis
PWY-7007	1.82407	2.59314e-06	methyl ketone biosynthesis (engineered)	methyl ketone biosynthesis (engineered)	methyl ketone biosynthesis (engineered)	Generation of Precursor Metabolite and Energy
P101-PWY	1.89727	3.4227e-05	ectoine biosynthesis	ectoine biosynthesis	Amine and Polyamine Biosynthesis	Biosynthesis
PWY1G-0	1.9467	6.81958e-07	mycothiol biosynthesis	Reductant Biosynthesis	Cofactor, Prosthetic Group, Electron Carrier, and Vitamin Biosynthesis	Biosynthesis
PWY-7616	1.98772	1.47107e-06	methanol oxidation to carbon dioxide	methanol oxidation to carbon dioxide	Alcohol Degradation	Degradation/Utilization/Assimilation
PWY-6174	2.01785	0.00109708	mevalonate pathway II (archaea)	Terpenoid Biosynthesis	Secondary Metabolite Biosynthesis	Biosynthesis
PROTOCATECHUATE-ORTHO-CLEAVAGE-PWY	2.0539	4.19835e-13	protocatechuate degradation II (ortho-cleavage pathway)	Protocatechuate Degradation	Aromatic Compound Degradation	Degradation/Utilization/Assimilation
NADSYN-PWY	2.29906	2.72027e-06	NAD de novo biosynthesis II (from tryptophan)	NAD Metabolism	Cofactor, Prosthetic Group, Electron Carrier, and Vitamin Biosynthesis	Biosynthesis
CRNFORCAT-PWY	2.47677	5.14173e-07	creatinine degradation I	Creatinine Degradation	Amine and Polyamine Degradation	Degradation/Utilization/Assimilation
PWY-3661	2.55265	9.02332e-07	glycine betaine degradation I	Glycine Betaine Degradation	Amine and Polyamine Degradation	Degradation/Utilization/Assimilation
PWY-7391	2.79824	7.95179e-07	isoprene biosynthesis II (engineered)	Terpenoid Biosynthesis	Secondary Metabolite Biosynthesis	Biosynthesis
Pathways with decreased relative abundance
PWY-2221	-22.507	8.30343e-14	Entner-Doudoroff pathway III (semi-phosphorylative)	Sugar Degradation	Carbohydrate Degradation	Degradation/Utilization/Assimilation
PWY-6572	-9.06735	5.63373e-05	chondroitin sulfate degradation I (bacterial)	Polysaccharide Degradation	Carbohydrate Degradation	Degradation/Utilization/Assimilation
PWY-1361	-5.49097	0.00828605	benzoyl-CoA degradation I (aerobic)	Benzoyl-CoA Degradation	Aromatic Compound Degradation	Degradation/Utilization/Assimilation
PWY-5532	-5.2949	0.000733406	nucleoside and nucleotide degradation (archaea)	nucleoside and nucleotide degradation (archaea)	Nucleoside and Nucleotide Degradation	Degradation/Utilization/Assimilation
PWY-1541	-3.82352	0.000926818	superpathway of taurine degradation	Nitrogen Compound Metabolism	Inorganic Nutrient Metabolism	Degradation/Utilization/Assimilation
PWY-6713	-3.65048	0.00386357	L-rhamnose degradation II	Sugar Degradation	Carbohydrate Degradation	Degradation/Utilization/Assimilation
PWY-5005	-3.63557	1.34065e-08	biotin biosynthesis II	Vitamin Biosynthesis	Cofactor, Prosthetic Group, Electron Carrier, and Vitamin Biosynthesis	Biosynthesis
GLYCOL-GLYOXDEG-PWY	-3.46469	1.47177e-06	superpathway of glycol metabolism and degradation	superpathway of glycol metabolism and degradation	Alcohol Degradation	Degradation/Utilization/Assimilation
PWY-7295	-3.20888	0.000567796	L-arabinose degradation IV	Sugar Degradation	Carbohydrate Degradation	Degradation/Utilization/Assimilation
ECASYN-PWY	-3.19281	0.000724093	enterobacterial common antigen biosynthesis	Lipopolysaccharide Biosynthesis	Cell Structure Biosynthesis	Biosynthesis
PWY-6338	-3.18781	0.000105752	superpathway of vanillin and vanillate degradation	Vanillin Degradation	Aromatic Compound Degradation	Degradation/Utilization/Assimilation
PWY-7097	-3.18781	0.000105752	vanillin and vanillate degradation I	Vanillin Degradation	Aromatic Compound Degradation	Degradation/Utilization/Assimilation
PWY-7098	-3.18142	9.2507e-05	vanillin and vanillate degradation II	Vanillin Degradation	Aromatic Compound Degradation	Degradation/Utilization/Assimilation
P184-PWY	-3.09423	2.59756e-05	protocatechuate degradation I (meta-cleavage pathway)	Protocatechuate Degradation	Aromatic Compound Degradation	Degradation/Utilization/Assimilation
LPSSYN-PWY	-3.0769	0.00246596	superpathway of lipopolysaccharide biosynthesis	superpathway of lipopolysaccharide biosynthesis	Fatty Acid and Lipid Biosynthesis	Biosynthesis
PWY-6629	-3.02865	0.00177802	superpathway of L-tryptophan biosynthesis	Proteinogenic Amino Acid Biosynthesis	Amino Acid Biosynthesis	Biosynthesis
PWY-5677	-2.99224	0.00206108	succinate fermentation to butanoate	Fermentation to Short-Chain Fatty Acids	Fermentation	Generation of Precursor Metabolite and Energy
PWY-6107	-2.99166	0.00323631	chlorosalicylate degradation	Chloroaromatic Compound Degradation	Aromatic Compound Degradation	Degradation/Utilization/Assimilation
METHGLYUT-PWY	-2.86848	8.94305e-06	superpathway of methylglyoxal degradation	superpathway of methylglyoxal degradation	Aldehyde Degradation	Degradation/Utilization/Assimilation
PWY490-3	-2.83114	0.000244368	nitrate reduction VI (assimilatory)	Nitrogen Compound Metabolism	Inorganic Nutrient Metabolism	Degradation/Utilization/Assimilation
GOLPDLCAT-PWY	-2.78297	0.000221451	superpathway of glycerol degradation to 1,3-propanediol	Glycerol Degradation	Alcohol Degradation	Degradation/Utilization/Assimilation
CHLOROPHYLL-SYN	-2.70361	0.0380888	3,8-divinyl-chlorophyllide a biosynthesis I (aerobic, light-dependent)	Porphyrin Compound Biosynthesis	Cofactor, Prosthetic Group, Electron Carrier, and Vitamin Biosynthesis	Biosynthesis
GALLATE-DEGRADATION-II-PWY	-2.66521	0.000194469	gallate degradation I	Gallate Degradation	Aromatic Compound Degradation	Degradation/Utilization/Assimilation
GALLATE-DEGRADATION-I-PWY	-2.65531	8.14172e-05	gallate degradation II	Gallate Degradation	Aromatic Compound Degradation	Degradation/Utilization/Assimilation
METHYLGALLATE-DEGRADATION-PWY	-2.65263	5.05054e-05	methylgallate degradation	methylgallate degradation	Aromatic Compound Degradation	Degradation/Utilization/Assimilation
ARGDEG-PWY	-2.51325	0.00148445	superpathway of L-arginine, putrescine, and 4-aminobutanoate degradation	Proteinogenic Amino Acid Degradation	Amino Acid Degradation	Degradation/Utilization/Assimilation
ORNARGDEG-PWY	-2.51325	0.00148445	superpathway of L-arginine and L-ornithine degradation	Proteinogenic Amino Acid Degradation	Amino Acid Degradation	Degradation/Utilization/Assimilation
PWY-6165	-2.48695	0.0289128	chorismate biosynthesis II (archaea)	Chorismate Biosynthesis	Aromatic Compound Biosynthesis	Biosynthesis
THREOCAT-PWY	-2.44826	0.00909657	superpathway of L-threonine metabolism	Proteinogenic Amino Acid Degradation	Amino Acid Degradation	Degradation/Utilization/Assimilation
KDO-NAGLIPASYN-PWY	-2.33224	0.000481106	superpathway of (Kdo)2-lipid A biosynthesis	Lipopolysaccharide Biosynthesis	Cell Structure Biosynthesis	Biosynthesis
GLCMANNANAUT-PWY	-2.31437	9.0149e-05	superpathway of N-acetylglucosamine, N-acetylmannosamine and N-acetylneuraminate degradation	superpathway of N-acetylglucosamine, N-acetylmannosamine and N-acetylneuraminate degradation	Amine and Polyamine Degradation	Degradation/Utilization/Assimilation
GALACTARDEG-PWY	-2.29817	0.000716179	D-galactarate degradation I	Sugar Acid Degradation	Carboxylate Degradation	Degradation/Utilization/Assimilation
GLUCARGALACTSUPER-PWY	-2.29817	0.000716179	superpathway of D-glucarate and D-galactarate degradation	Superpathways	Superpathways	Superpathways
METH-ACETATE-PWY	-2.24373	0.00740467	methanogenesis from acetate	Anaerobic Respiration	Respiration	Generation of Precursor Metabolite and Energy
GLUCARDEG-PWY	-2.21153	0.00117705	D-glucarate degradation I	Sugar Acid Degradation	Carboxylate Degradation	Degradation/Utilization/Assimilation
PWY-5941	-2.16969	0.00340736	glycogen degradation II	Polysaccharide Degradation	Carbohydrate Degradation	Degradation/Utilization/Assimilation
PWY-6891	-2.08969	0.00380937	thiazole biosynthesis II (aerobic bacteria)	Vitamin Biosynthesis	Cofactor, Prosthetic Group, Electron Carrier, and Vitamin Biosynthesis	Biosynthesis
HCAMHPDEG-PWY	-2.03568	0.0318846	3-phenylpropanoate and 3-(3-hydroxyphenyl)propanoate degradation to 2-hydroxypentadienoate	Phenolic Compound Degradation	Aromatic Compound Degradation	Degradation/Utilization/Assimilation
PWY-6690	-2.03568	0.0318846	cinnamate and 3-hydroxycinnamate degradation to 2-hydroxypentadienoate	Phenolic Compound Degradation	Aromatic Compound Degradation	Degradation/Utilization/Assimilation
PWY0-1533	-2.01426	0.000106075	methylphosphonate degradation I	Phosphorus Compound Metabolism	Inorganic Nutrient Metabolism	Degradation/Utilization/Assimilation
PWY-5531	-2.0007	0.00247158	3,8-divinyl-chlorophyllide a biosynthesis II (anaerobic)	Porphyrin Compound Biosynthesis	Cofactor, Prosthetic Group, Electron Carrier, and Vitamin Biosynthesis	Biosynthesis
PWY-7159	-2.0007	0.00247158	3,8-divinyl-chlorophyllide a biosynthesis III (aerobic, light independent)	Porphyrin Compound Biosynthesis	Cofactor, Prosthetic Group, Electron Carrier, and Vitamin Biosynthesis	Biosynthesis
PWY-7013	-1.95724	0.0223094	(S)-propane-1,2-diol degradation	(S)-propane-1,2-diol degradation	Alcohol Degradation	Degradation/Utilization/Assimilation
PWY-6641	-1.88209	0.0309482	superpathway of sulfolactate degradation	Sulfur Compound Metabolism	Inorganic Nutrient Metabolism	Degradation/Utilization/Assimilation
FUC-RHAMCAT-PWY	-1.87087	0.00245203	superpathway of fucose and rhamnose degradation	Superpathways	Superpathways	Superpathways
AST-PWY	-1.84933	4.48962e-07	L-arginine degradation II (AST pathway)	Proteinogenic Amino Acid Degradation	Amino Acid Degradation	Degradation/Utilization/Assimilation
P441-PWY	-1.82423	0.000114633	superpathway of N-acetylneuraminate degradation	superpathway of N-acetylneuraminate degradation	Carboxylate Degradation	Degradation/Utilization/Assimilation
PWY0-1277	-1.73275	0.0453938	3-phenylpropanoate and 3-(3-hydroxyphenyl)propanoate degradation	3-phenylpropanoate and 3-(3-hydroxyphenyl)propanoate degradation	Aromatic Compound Degradation	Degradation/Utilization/Assimilation
PYRIDOXSYN-PWY	-1.61193	1.082e-10	pyridoxal 5'-phosphate biosynthesis I	Vitamin Biosynthesis	Cofactor, Prosthetic Group, Electron Carrier, and Vitamin Biosynthesis	Biosynthesis
NAD-BIOSYNTHESIS-II	-1.59108	0.000692011	NAD salvage pathway III (to nicotinamide riboside)	NAD Metabolism	Cofactor, Prosthetic Group, Electron Carrier, and Vitamin Biosynthesis	Biosynthesis
PWY0-1338	-1.56174	0.0409605	polymyxin resistance	Lipopolysaccharide Biosynthesis	Cell Structure Biosynthesis	Biosynthesis
3-HYDROXYPHENYLACETATE-DEGRADATION-PWY	-1.47483	0.0199422	4-hydroxyphenylacetate degradation	4-hydroxyphenylacetate degradation	Aromatic Compound Degradation	Degradation/Utilization/Assimilation
PWY-5920	-1.47331	8.41636e-05	superpathway of b heme biosynthesis from glycine	Porphyrin Compound Biosynthesis	Cofactor, Prosthetic Group, Electron Carrier, and Vitamin Biosynthesis	Biosynthesis
PWY-6749	-1.46731	0.0436891	CMP-legionaminate biosynthesis I	Sugar Biosynthesis	Carbohydrate Biosynthesis	Biosynthesis
PWY-5654	-1.46102	0.0428811	2-amino-3-carboxymuconate semialdehyde degradation to 2-hydroxypentadienoate	2-amino-3-carboxymuconate semialdehyde degradation to 2-hydroxypentadienoate	Carboxylate Degradation	Degradation/Utilization/Assimilation
PWY-1622	-1.4584	0.0289918	formaldehyde assimilation I (serine pathway)	Formaldehyde Assimilation	C1 Compound Utilization and Assimilation	Degradation/Utilization/Assimilation
PWY-5741	-1.43705	0.00659706	ethylmalonyl-CoA pathway	ethylmalonyl-CoA pathway	ethylmalonyl-CoA pathway	Generation of Precursor Metabolite and Energy
PWY0-845	-1.37806	2.98561e-12	superpathway of pyridoxal 5'-phosphate biosynthesis and salvage	Vitamin Biosynthesis	Cofactor, Prosthetic Group, Electron Carrier, and Vitamin Biosynthesis	Biosynthesis
LACTOSECAT-PWY	-1.35735	0.00147492	lactose and galactose degradation I	Sugar Degradation	Carbohydrate Degradation	Degradation/Utilization/Assimilation
PWY-1269	-1.34227	0.00129183	CMP-3-deoxy-D-manno-octulosonate biosynthesis	Sugar Biosynthesis	Carbohydrate Biosynthesis	Biosynthesis
PWY-6467	-1.32933	0.00142077	Kdo transfer to lipid IVA III (Chlamydia)	Lipopolysaccharide Biosynthesis	Cell Structure Biosynthesis	Biosynthesis
NAGLIPASYN-PWY	-1.32499	0.00135673	lipid IVA biosynthesis	Lipopolysaccharide Biosynthesis	Cell Structure Biosynthesis	Biosynthesis
P124-PWY	-1.31077	0.00096058	Bifidobacterium shunt	Sugar Degradation	Carbohydrate Degradation	Degradation/Utilization/Assimilation
PWY-6700	-1.31062	0.0017238	queuosine biosynthesis	queuosine biosynthesis	Nucleic Acid Processing	Macromolecule Modification
P122-PWY	-1.2865	0.00117327	heterolactic fermentation	Fermentation of Pyruvate	Fermentation	Generation of Precursor Metabolite and Energy
PWY-6471	-1.26047	5.11142e-05	peptidoglycan biosynthesis IV (Enterococcus faecium)	Cell Wall Biosynthesis	Cell Structure Biosynthesis	Biosynthesis
FUCCAT-PWY	-1.24431	0.0248544	fucose degradation	Sugar Degradation	Carbohydrate Degradation	Degradation/Utilization/Assimilation
PWY-6895	-1.20864	0.0335048	superpathway of thiamine diphosphate biosynthesis II	Vitamin Biosynthesis	Cofactor, Prosthetic Group, Electron Carrier, and Vitamin Biosynthesis	Biosynthesis
PWY-5913	-1.12641	0.00263701	partial TCA cycle (obligate autotrophs)	partial TCA cycle (obligate autotrophs)	TCA cycle	Generation of Precursor Metabolite and Energy
PWY-5855	-1.09768	0.0126121	ubiquinol-7 biosynthesis (prokaryotic)	Quinol and Quinone Biosynthesis	Cofactor, Prosthetic Group, Electron Carrier, and Vitamin Biosynthesis	Biosynthesis
PWY-5856	-1.09768	0.0126121	ubiquinol-9 biosynthesis (prokaryotic)	Quinol and Quinone Biosynthesis	Cofactor, Prosthetic Group, Electron Carrier, and Vitamin Biosynthesis	Biosynthesis
PWY-5857	-1.09768	0.0126121	ubiquinol-10 biosynthesis (prokaryotic)	Quinol and Quinone Biosynthesis	Cofactor, Prosthetic Group, Electron Carrier, and Vitamin Biosynthesis	Biosynthesis
PWY-6708	-1.09768	0.0126121	ubiquinol-8 biosynthesis (prokaryotic)	Quinol and Quinone Biosynthesis	Cofactor, Prosthetic Group, Electron Carrier, and Vitamin Biosynthesis	Biosynthesis
P461-PWY	-1.09451	0.0103374	hexitol fermentation to lactate, formate, ethanol and acetate	Fermentation to Acetate	Carboxylate Degradation	Degradation/Utilization/Assimilation
HEME-BIOSYNTHESIS-II	-1.06474	0.00781543	heme b biosynthesis I (aerobic)	Porphyrin Compound Biosynthesis	Cofactor, Prosthetic Group, Electron Carrier, and Vitamin Biosynthesis	Biosynthesis
GALACTUROCAT-PWY	-1.04961	0.0429225	D-galacturonate degradation I	Sugar Acid Degradation	Carboxylate Degradation	Degradation/Utilization/Assimilation
PWY-5667	-1.04637	0.029631	CDP-diacylglycerol biosynthesis I	Phospholipid Biosynthesis	Fatty Acid and Lipid Biosynthesis	Biosynthesis
PWY0-1319	-1.04637	0.029631	CDP-diacylglycerol biosynthesis II	Phospholipid Biosynthesis	Fatty Acid and Lipid Biosynthesis	Biosynthesis
PYRIDNUCSYN-PWY	-1.02621	0.00535185	NAD de novo biosynthesis I (from aspartate)	NAD Metabolism	Cofactor, Prosthetic Group, Electron Carrier, and Vitamin Biosynthesis	Biosynthesis
PWY-6545	-1.0163	0.00897695	pyrimidine deoxyribonucleotides de novo biosynthesis III	2'-Deoxyribonucleotide Biosynthesis	Nucleoside and Nucleotide Biosynthesis	Biosynthesis
PWY-6123	-1.01602	0.0331814	inosine-5'-phosphate biosynthesis I	Purine Nucleotide Biosynthesis	Nucleoside and Nucleotide Biosynthesis	Biosynthesis
