## Supplementary Table S2 for "Anti-microbiota vaccines modulate the tick microbiome in a taxon-specific manner"

### Sheet: leuconostoc-pway-deseq-results
	log2FoldChange	p-value	Full name of pathway	Level3	Level2	Level1
Pathways with decreased relative abundance
PWY-6572	-25.2265	8.04e-20	chondroitin sulfate degradation I (bacterial)	Polysaccharide Degradation	Carbohydrate Degradation	Degradation/Utilization/Assimilation
PWY-2221	-6.50576	0.0333124	Entner-Doudoroff pathway III (semi-phosphorylative)	Sugar Degradation	Carbohydrate Degradation	Degradation/Utilization/Assimilation
PWY-6148	-5.53475	0.0279574	tetrahydromethanopterin biosynthesis	tetrahydromethanopterin biosynthesis	Cofactor, Prosthetic Group, Electron Carrier, and Vitamin Biosynthesis	Biosynthesis
PWY-5677	-2.68163	0.0065056	succinate fermentation to butanoate	Fermentation to Short-Chain Fatty Acids	Fermentation	Generation of Precursor Metabolite and Energy
PWY-7013	-2.62131	0.00331559	(S)-propane-1,2-diol degradation	(S)-propane-1,2-diol degradation	Alcohol Degradation	Degradation/Utilization/Assimilation
GOLPDLCAT-PWY	-2.5325	0.00427328	superpathway of glycerol degradation to 1,3-propanediol	Glycerol Degradation	Alcohol Degradation	Degradation/Utilization/Assimilation
PWY490-3	-2.28788	0.00331665	nitrate reduction VI (assimilatory)	Nitrogen Compound Metabolism	Inorganic Nutrient Metabolism	Degradation/Utilization/Assimilation
METH-ACETATE-PWY	-2.06523	0.0246017	methanogenesis from acetate	Anaerobic Respiration	Respiration	Generation of Precursor Metabolite and Energy
PWY-6891	-1.9215	0.0110074	thiazole biosynthesis II (aerobic bacteria)	Vitamin Biosynthesis	Cofactor, Prosthetic Group, Electron Carrier, and Vitamin Biosynthesis	Biosynthesis
KDO-NAGLIPASYN-PWY	-1.76577	0.0109192	superpathway of (Kdo)2-lipid A biosynthesis	Lipopolysaccharide Biosynthesis	Cell Structure Biosynthesis	Biosynthesis
PWY-7456	-1.4348	0.0308408	?-(1,4)-mannan degradation	Polysaccharide Degradation	Carbohydrate Degradation	Degradation/Utilization/Assimilation
PWY-6749	-1.35469	0.0337233	CMP-legionaminate biosynthesis I	Sugar Biosynthesis	Carbohydrate Biosynthesis	Biosynthesis
PWY-5005	-1.26814	0.0480724	biotin biosynthesis II	Vitamin Biosynthesis	Cofactor, Prosthetic Group, Electron Carrier, and Vitamin Biosynthesis	Biosynthesis
