## Supplementary Table S3 for "Anti-microbiota vaccines modulate the tick microbiome in a taxon-specific manner"

### Sheet: E.coli_deseq-results
	log2FoldChange	pvalue	Full name of pathway	level3	level2	level1
Pathways with decreased relative abundance
METH-ACETATE-PWY	-2.85305	0.000664629	methanogenesis from acetate	Anaerobic Respiration	Respiration	Generation of Precursor Metabolite and Energy
GOLPDLCAT-PWY	-2.86356	0.000873708	superpathway of glycerol degradation to 1,3-propanediol	Glycerol Degradation	Alcohol Degradation	Degradation/Utilization/Assimilation
KDO-NAGLIPASYN-PWY	-1.84846	0.00201466	superpathway of (Kdo)2-lipid A biosynthesis	Lipopolysaccharide Biosynthesis	Cell Structure Biosynthesis	Biosynthesis
PWY-6749	-1.76971	0.00620388	CMP-legionaminate biosynthesis I	Sugar Biosynthesis	Carbohydrate Biosynthesis	Biosynthesis
P163-PWY	-1.63409	0.00804926	L-lysine fermentation to acetate and butanoate	Proteinogenic Amino Acid Degradation	Amino Acid Degradation	Degradation/Utilization/Assimilation
PWY-6713	-2.49177	0.0193062	L-rhamnose degradation II	Sugar Degradation	Carbohydrate Degradation	Degradation/Utilization/Assimilation
GLUCARDEG-PWY	-1.35966	0.0202883	D-glucarate degradation I	Sugar Acid Degradation	Carboxylate Degradation	Degradation/Utilization/Assimilation
GALACTARDEG-PWY	-1.27598	0.0222482	D-galactarate degradation I	Sugar Acid Degradation	Carboxylate Degradation	Degradation/Utilization/Assimilation
GLUCARGALACTSUPER-PWY	-1.27598	0.0222482	superpathway of D-glucarate and D-galactarate degradation	Superpathways	Superpathways	Superpathways
PWY-7456	-1.42591	0.027279	?-(1,4)-mannan degradation	Polysaccharide Degradation	Carbohydrate Degradation	Degradation/Utilization/Assimilation
PWY-7295	-2.26923	0.033295	L-arabinose degradation IV	Sugar Degradation	Carbohydrate Degradation	Degradation/Utilization/Assimilation
FUC-RHAMCAT-PWY	-1.12863	0.0345662	superpathway of fucose and rhamnose degradation	Superpathways	Superpathways	Superpathways
THREOCAT-PWY	-2.07572	0.0370321	superpathway of L-threonine metabolism	Proteinogenic Amino Acid Degradation	Amino Acid Degradation	Degradation/Utilization/Assimilation
ECASYN-PWY	-1.84251	0.0495724	enterobacterial common antigen biosynthesis	Lipopolysaccharide Biosynthesis	Cell Structure Biosynthesis	Biosynthesis
